# The neuroinflammatory interleukin-12 signaling pathway drives Alzheimer’s disease-like pathology by perturbing oligodendrocyte survival and neuronal homeostasis

**DOI:** 10.1101/2021.04.25.441313

**Authors:** Shirin Schneeberger, Seung Joon Kim, Pascale Eede, Anastasiya Boltengagen, Caroline Braeuning, Myrto Andreadou, Burkhard Becher, Nikos Karaiskos, Christine Kocks, Nikolaus Rajewsky, Frank L. Heppner

## Abstract

Alzheimer’s disease (AD) is characterized by deposition of pathological amyloid-β (Aβ) and tau protein aggregates and involves chronic neuroinflammation, ultimately leading to neurodegeneration and cognitive decline. Central in AD-related neuroinflammation is the proinflammatory interleukin-12 (IL-12)/IL-23 signaling pathway whose inhibition has been shown to attenuate pathology and cognitive defects in AD-like mice. In order to explore which cell types are involved in this neuroinflammatory cascade, we used single-nuclei RNA sequencing in AD-like APPPS1 mice lacking or harboring IL-12/IL-23 signaling. We found *Il12b* transcripts encoding the common p40 subunit of IL-12/IL-23 signaling to be expressed preferentially, but not exclusively, in microglia in an AD-specific manner. In contrast, transcripts for the other subunits of the IL-12 signaling pathway were expressed constitutively in neurons and oligodendrocytes irrespective of AD pathology, while transcripts for IL-23 were almost undetectable. Notably, genetic ablation of IL-12/IL-23 signaling did not affect the inflammatory gene expression profile of the AD-specific disease associated microglia (DAM), but reversed the loss of mature myelin-producing oligodendrocytes and alterations in neuronal homeostasis in APPPS1 mice. Taken together, our results reveal that IL-12, but not IL-23 is the main driver of AD-specific IL-12/IL-23 neuroinflammation, which alters neuronal and oligodendrocyte functions. Given that drugs targeting IL-12 already exist, our data may foster first clinical trials in AD subjects using this novel neuroimmune target.
