## Supplementary table 1 for "The neuroinflammatory interleukin-12 signaling pathway drives Alzheimer’s disease-like pathology by perturbing oligodendrocyte survival and neuronal homeostasis"

### Sheet: Supplementary table 1
Common genes upregulated in our APPPS1 derived snRNA-seq and Keren-Shaul's 5xFAD derived scRNA-seq
Gene	-log10(p-value)	logFC_5xFAD	logFC_APPPS1	FDR_APPPS1
Adarb1	7.3881370000000004	1.62988785252056	0.865948838235336	1.55579776291346e-66
Ank	130.198961	3.63125564871927	2.43283133643672	0
Anxa3	13.785246000000001	1.09426811733843	0.474007099115457	5.65088749601828e-28
Apbb2	11.871808	1.47561337043884	1.88616841219205	0
Aplp2	19.914469	1.74232951930121	0.673563073411601	5.52134469325107e-40
Apoe	153.686511	5.40539817790021	0.838488075278786	9.03723316131558e-93
Asb10	8.2237760000000009	1.02172774563341	0.347169692996214	5.86634615963408e-23
Atf3	8.456671	1.79483827376198	0.309961001061161	2.31215566823265e-24
Atox1	13.000835	1.24460603224835	0.255610817333392	6.84587770509489e-06
Atp1b3	15.149986999999999	1.02605163481167	0.261857077746302	2.84844067101067e-06
Atp6v1c1	7.9290289999999999	0.907373693715861	0.535758413725172	1.23969794029868e-25
Axl	142.347354	3.75197612868591	0.89030665161122	3.10161871333906e-87
B2m	48.876967999999998	1.04564206735393	0.261765922429584	6.10951077780729e-06
Baiap2l2	101.54606800000001	7.25931216944255	0.645629122707579	2.61323572424415e-58
Bhlhe40	15.509036	3.32724107940683	0.323791673156604	7.19629270837492e-17
Cadm1	25.495728	1.5924665701467	1.53089989123787	2.01272167119029e-309
Ccl3	105.600334	3.70102251679418	0.639841871935922	9.91953463858118e-54
Ccl4	53.677171999999999	3.32447500560142	1.06750288525146	1.10263608192407e-117
Ccl6	61.733455999999997	2.76708329070082	0.321650781905741	3.97112689541727e-13
Cd68	30.081385999999998	1.29710365782015	0.291030159919969	5.4312335656346e-10
Cd83	17.132992999999999	1.24165204718144	0.591865204449377	7.97528976426379e-32
Cd84	7.8319650000000003	0.706097002086572	0.664781906269773	5.38538781446339e-55
Cd9	53.891368999999997	1.61135173656096	0.869816186948168	5.70471850753564e-84
Ch25h	113.519659	5.83800830461232	0.288434425234053	4.5057864661207e-25
Chst11	9.2667529999999996	1.12364951466981	0.884765726050853	2.34290700008738e-78
Clec7a	230.947329	4.59930432587926	1.28679760655853	7.43157649342444e-170
Colec12	12.885081	6.71226560650329	0.636238256683161	7.06953346516778e-59
Coro2a	8.7985000000000007	1.84270011611121	0.261992679681106	7.93916449327922e-06
Cpd	14.483489000000001	1.54269960364308	0.524873189643142	6.57079739178871e-26
Creb3l2	8.9680470000000003	1.11355851639278	0.428878069179293	5.66598625581252e-16
Csf1	101.379232	3.84284157853442	0.973959290367306	2.15837884321344e-95
Csf2ra	18.692464999999999	1.51018694213516	0.512897203362067	1.49331287261354e-23
Cst7	Inf	6.05958762564691	0.510744759337085	4.04831561881107e-37
Ctsa	15.185622	0.89302461045126	0.464600293494184	6.91144525950032e-19
Ctsb	82.565737999999996	1.78208850392628	0.785920524460793	2.07053851108875e-71
Ctse	17.697535999999999	5.43321682453808	0.8180690742527	5.16709529670462e-78
Ctsl	43.462083	1.28167111647863	0.265879914994091	2.87769589064276e-06
Ctsz	51.148966999999999	1.49393846211392	0.525001253792692	8.87646406402908e-25
Cybb	9.0282509999999991	2.57113402283879	0.325864433850853	7.42984076452132e-25
Dhrs3	9.4354790000000008	0.589703126963002	0.360286690772602	3.30979303159017e-11
Dkk2	38.868555000000001	5.58988348107589	0.874807054966848	1.69224622959629e-101
Dnajb14	10.648807	1.20987825082591	0.660907226323322	2.70245263755922e-38
Egln3	14.717897000000001	3.94131757858981	0.599175082347237	8.46988337118184e-48
Etl4	30.343495000000001	4.92376314098446	2.26431510126867	0
Fam20c	93.309511000000001	4.10733599689171	0.48924507196225	1.69480064762331e-34
Fblim1	7.5540310000000002	1.33877893183996	0.380465367714967	1.0561414744662e-14
Flt1	36.006605	5.69790269263108	1.07904339710849	2.55824809500845e-129
Gas2l3	12.064095	3.25529120820237	0.479445464759669	6.10320465279466e-38
Gas7	11.714798	3.74664060307851	0.883076143160524	2.91660601995055e-72
gene	-log10(p-value)	logFC_5xFAD	logFC_APPPS1	FDR_APPPS1
Ghr	7.8239489999999998	7.94664314498352	0.264255588504247	1.94026801434083e-15
Gnas	85.451717000000002	2.29875949141791	0.650753203265475	2.15375275804485e-60
Gpnmb	26.37998	5.78367976028219	0.327224889127387	8.6282505347631e-29
Gpr137c	7.8213860000000004	4.13434153366628	0.415280970493072	4.39123383834183e-23
Gusb	47.323723999999999	1.73734808360251	0.463309442231218	6.54992490089367e-19
Hif1a	28.357189000000002	1.80419312097968	1.4048386463926	3.28873079525616e-186
Hpse	76.497884999999997	6.65994613234173	0.452669675673733	1.20442485250269e-45
Igf1	182.50905700000001	6.06417483857497	1.76742608993633	6.05246105188229e-304
Kcnj2	26.676586	1.92595651970448	0.645957474181301	6.96948959338429e-45
Kcnma1	13.926513999999999	2.60109924078056	0.713845004246727	2.77159563653185e-60
Ldha	14.668672000000001	1.17155312743738	0.254823404578175	1.63646067854106e-06
Ldlrad3	8.3952620000000007	2.99888331489862	0.755071020906701	3.57399492431875e-69
Lgi2	78.856347	5.3747528885857	0.310050091088408	1.62585985197295e-15
Lpl	Inf	5.44395653952043	0.906025689903883	7.03214616897766e-95
Lyz2	79.916855999999996	1.76981262949641	0.309032868210492	3.82122238229353e-13
Mamdc2	68.413199000000006	8.3017183636194	1.54810780691783	2.52865635847603e-256
Myo1e	25.797877	2.36171865847911	2.47169554053515	0
Myo5a	21.152702999999999	3.26605109019371	1.50213567210216	1.54247472008195e-215
Nceh1	33.748010000000001	2.47233194854806	0.720450655800974	1.30805216275028e-46
Nrp1	14.852297999999999	1.0241666444047	1.24827578974925	6.6957772478627e-185
Pea15a	10.914953000000001	0.801723032213717	0.286783382203627	1.0222895576405e-07
Plaur	19.467480999999999	2.41375689049871	0.697389849084031	4.7128594472919e-52
Plekhh2	14.160446	2.16122506445156	0.852469535829331	1.90588405018407e-71
Plin2	12.718897	2.35209518183147	0.418567950077218	4.39886663575606e-19
Prr5l	7.5156900000000002	1.89641602295234	0.305746985974062	4.15287073206381e-13
Psat1	38.429889000000003	2.51280930213923	0.286284124708213	7.36691663054117e-11
Ptchd1	13.942983999999999	2.35318258291625	1.66149172770061	1.33130940815013e-257
Rftn1	14.860412	2.39777792774095	1.41389048306307	2.14182956601245e-184
Scarb1	7.8014859999999997	0.977847486625586	0.403841390304723	3.81538861011831e-17
Scpep1	11.595931	1.18168675585014	0.330483795019895	1.58800517748146e-11
Serpine2	42.585154000000003	1.58401267367091	1.10938896746834	3.7376437586716e-143
Sh3pxd2b	18.613474	4.04345922676225	0.292249425221492	4.06625298580046e-23
Slc11a1	10.615397	0.884596708701072	0.336918091214846	1.08000591594243e-09
Slc2a1	7.1642720000000004	0.640829529358927	0.398704925780259	1.43005036631887e-18
Soat1	7.2318069999999999	0.997975807761565	0.470850233595362	3.31424912241933e-19
St14	13.03721	2.30189098527278	0.427534265320623	3.26024954339361e-24
St8sia6	8.8750060000000008	1.27036369292555	0.786288144647143	4.62127506224484e-61
Sulf2	32.633861000000003	3.03638818207854	0.304188600606902	1.27367326840325e-13
Tmem163	22.056021000000001	5.09794207484739	1.45292066376947	2.11605045741693e-202
Tnfsf8	10.128833	2.57591272938345	0.955548804720246	2.88632549423244e-85
Tpd52	10.442705	0.919533413692161	0.667790676792047	4.36725558920527e-42
Tpi1	24.608771999999998	1.63906401676653	0.339876139136741	3.59036755872633e-10
Trem2	21.718685000000001	0.968480289181436	0.275438846743021	1.22112126662048e-06
Ttyh2	8.0220880000000001	2.54201419360243	0.301538353722137	6.87357652122579e-12
Usp12	11.801033	1.20195630959554	0.935260242544422	6.19268750467976e-89
Vps13c	11.715567	1.62150262223292	0.836396028632194	5.89380094223989e-64
