## Supplementary table 2 for "The neuroinflammatory interleukin-12 signaling pathway drives Alzheimer’s disease-like pathology by perturbing oligodendrocyte survival and neuronal homeostasis"

### Sheet: Supplementary table 2
APPPS1 specific snRNA-seq upregulated microglial genes
Gene	logFC_APPPS1	FDR_APPPS1
Prkg1	1.90166444174233	0
Cacna1a	2.04441789058532	0
Ctnna3	1.96908263124858	0
Fgf13	2.13000008652755	0
Gm15155	1.85199347605189	0
Olfr111	2.13432063346171	0
Xylt1	1.70747646390663	3.06190644857049e-275
Arhgap24	1.46536745819364	6.39784279595373e-253
Gm20663	1.35332543944261	1.31045972991502e-188
Fnip2	1.24124575227869	1.49487068312321e-182
Gm15283	1.36691311247698	2.81991803491071e-176
Plxdc2	0.66361955708355	1.02686739255919e-163
Rassf3	1.1946155158775	2.83339263243089e-149
Gm26714	1.22993172366943	2.53413387217414e-143
Bcl2	1.22606635500346	6.36290940123035e-137
Cacnb4	1.20976607355702	1.20826088443185e-133
Cpeb2	1.09753991931326	3.65704152832115e-114
Tgfbr2	0.888429443552723	6.4865043627817e-114
Otulin	1.0809566876333	7.2314459125975e-112
Hdac9	0.890406575760331	6.059002625005e-102
Trps1	1.05821863536594	4.7367864943298e-101
Akt3	0.846750042959367	2.42381710438423e-87
Gm8995	0.981561175825537	1.34973251373764e-85
Gcnt2	0.95703767683252	9.88894785683021e-83
Gng12	0.935836833949838	1.5602941558105e-82
Apobec1	0.899808479204772	2.43024110280153e-80
Rai14	0.817028749052365	2.43024110280153e-80
Prickle1	0.892074479165222	2.55028348397517e-76
Lrmda	0.556706528145942	2.34567670229259e-72
Arid5b	0.827378995157875	3.85998266894369e-71
Myo1f	0.68840615298043	8.93216437880273e-71
C030034L19Rik	0.821541269446361	2.13162021941685e-69
F630206G17Rik	0.832770346208703	2.15193358717282e-69
Gm37168	0.798398181826424	3.89874035579581e-69
Cd300lf	0.760334288758815	2.60440586130047e-68
Dgkz	0.837013396942776	1.85826395028651e-67
Mitf	0.705353541248043	2.35598697338789e-66
AU020206	0.785082319838375	4.94362453677806e-64
Bcar3	0.678035638533232	4.65416915834009e-63
Ptprc	0.69966348188171	8.25208523140455e-63
Lrrtm3	0.742572157226197	5.96904065646835e-62
Alcam	0.813757012772993	2.55124380327651e-61
Anapc15	0.80562514598445	4.27880173169522e-61
Plekhm2	0.781681341816189	1.20438374924858e-59
Acer3	0.676993959309332	4.64705178803144e-59
Klhl6	0.814486085414484	1.27634411161962e-58
Osbpl8	0.749458560334425	4.92498329575392e-58
Olfr110	0.672917688568466	6.00289003642968e-56
Asph	0.662144237776298	2.83561011771183e-55
Abcd2	0.747154716957879	1.47870370275951e-53
Dgkd	0.674132385731483	1.72310474547153e-52
Cd274	0.689477472337988	4.78690692029202e-51
Gab3	0.75338064525926	5.74153573185436e-51
Fmn1	0.741513562416335	7.9243479617994e-50
Efr3b	0.659167304102319	1.51267787007148e-49
Ifi207	0.597591476589067	2.08391174560544e-49
Actr3b	0.688711607689714	6.18310858610248e-49
Arap2	0.723236804479814	2.10487527875167e-48
Cd244a	0.650667948200203	3.59604811284857e-48
Rttn	0.736440415396504	3.68845974523056e-48
Neat1	0.740103686973809	4.66184821600768e-48
Arhgap26.1	0.689527451140896	1.19538017270876e-47
Rab7b	0.498839146252679	1.7776904739524e-47
Asap1	0.541141242223801	2.2490727743848e-47
Cdk14	0.629084826771421	3.98206695747065e-47
Man1c1	0.644027951806582	7.18816012747666e-47
Pacsin1	0.722549270686662	1.75364827097132e-46
Gm13391	0.518991503538536	7.8593826024533e-46
Slc25a25	0.718555220907882	1.27874166851231e-45
Lyst	0.673106372222613	1.24592421268927e-44
March3	0.711527021486494	3.21902173093025e-44
Efna5	0.610628227016361	7.63104206453844e-44
Plek	0.641417602736178	8.77281413698022e-43
Tec	0.665212747053908	2.52622430571554e-42
Eepd1	0.66947026338777	7.89933108443913e-42
St6gal1	0.62536373661972	3.15157829941705e-41
Socs6	0.672071561697841	8.24814139676297e-41
Oasl2	0.584595344891531	1.35944488631322e-40
Kynu	0.523828276516877	2.8632686128937e-40
Ddx31	0.666221779739071	8.46480653386052e-40
Tent5c	0.667745524974171	3.79726548990274e-39
A430093F15Rik	0.409583946276299	4.78007047896584e-39
Fam219a	0.654381959129674	5.71524392046148e-39
Pvt1	0.555886586326201	1.99669123854563e-38
Olfr112	0.440320092481863	1.45841296900945e-37
Gm16183	0.498418304665305	2.01403910909538e-37
Osbpl3	0.611779190352896	2.29339494704155e-37
Cers6	0.651121774463475	2.38241085959553e-37
Gm2682	0.374745521250923	3.39845270751513e-37
Rasgrp3	0.527321074821334	3.47255552639514e-37
Gab2	0.429428150960415	1.50776135310238e-35
Samsn1	0.59245703688508	2.4712642633363e-34
Pkib	0.584895000755051	3.49574854218436e-34
P2rx4	0.61537180808656	3.50544137656537e-34
Sipa1l2	0.539050974255042	3.86643872223679e-34
Abcb1b	0.621668023789766	4.98755973439387e-34
Skap1	0.370936469587048	1.59950539477127e-33
Aopep	0.577526481352352	5.47720157440041e-33
Mdfic	0.496836986138118	2.32361471773615e-32
Slfn5	0.421479794051169	5.69287972864469e-32
Creb5	0.499533374154794	5.91756297879731e-32
Hacd2	0.600297035624445	6.98036477195233e-32
Abhd12	0.466685501915039	1.6289115632515e-31
Plekha1	0.583829008048933	3.77597728633708e-31
Minar1	0.445118560161542	4.11666320046821e-31
Zfp704	0.596877273139657	5.65770479241626e-31
Satb2	0.511043542399552	7.49016737789957e-31
Slc38a6	0.590055683943775	2.11003043321697e-30
Cpq	0.568881739312412	6.13611911773899e-30
A930007I19Rik	0.514167736501205	8.0629313719783e-30
Gnptab	0.552778719727786	1.24271739005605e-29
Clint1	0.503057294374428	1.40014892143233e-29
Lrguk	0.431972142579785	3.52582024615834e-29
Mthfs	0.538704231622165	4.03736769039515e-29
Peli2	0.538305244209819	4.26081379671422e-29
Myo9b	0.560461799467458	1.75599163306424e-28
Rnf144b	0.564355451380276	3.43387801691669e-28
St8sia4	0.54510675807404	3.58058891957342e-28
Plpp1	0.558971004350549	9.19821950387191e-28
Sh3bp2	0.562149237496267	1.07479556948411e-27
Dab2	0.486779478114655	3.28652766599103e-27
4930479D17Rik	0.466628432637492	7.11346630269344e-27
2210408F21Rik	0.553519032147121	1.45921026935988e-26
Ldlr	0.409198382767892	2.02649338197052e-26
Prkch	0.536261970758649	7.84886518571072e-26
Lamp2	0.493542965341847	8.67192769716412e-26
Sox5	0.449339092557744	1.19625183823465e-25
Tbc1d1	0.538452533964256	1.51717625415908e-25
Gm13919	0.3409778333094	1.61706921152978e-25
Fgf1	0.428767752005969	1.67828427368926e-25
Fbn2	0.374317701917071	3.32790478899889e-25
Lrrc8d	0.501410218130077	1.18814645649243e-24
Clip1	0.515565674687747	2.57332396618983e-24
Esrrg	0.487133239209044	4.21298415291899e-24
Tecpr1	0.50389575634307	9.77341393729408e-24
Dna2	0.389857019699531	1.36856155767787e-23
Cd180	0.47502585570261	2.70623038162089e-23
Nlrc5	0.430055000589978	3.30062397516601e-23
Fgfr2	0.42602928827272	3.65080153499874e-23
Nrp2	0.51404026658324	5.61617532414729e-23
Fam214a	0.49898782741835	7.11701889649713e-23
Hip1	0.477363118732489	7.75693590288038e-23
Snx30	0.492786453406946	8.92070840554091e-23
Tbc1d4	0.513310544488861	1.04008567292879e-22
Ppard	0.508324331460613	1.22309841442089e-22
Bcl2l1	0.488565688372384	1.34994481253221e-22
Synj2	0.422545398150017	7.10242352073293e-22
Masp1	0.359727585832768	8.05275747249882e-22
Anxa2	0.300659703576188	1.50830297820372e-21
Zbtb16	0.438234077885075	2.12409721598622e-21
Dtnbp1	0.491545913458975	2.57925290712661e-21
Trerf1	0.401261900275831	3.63435236535417e-21
Gm20721	0.439611410137676	5.16058510347581e-21
Arnt2	0.406652475300778	5.87626795041686e-21
Oxct1	0.43145524360126	7.1236297564215e-21
Phip	0.437806853373017	9.61107901939738e-21
Pnpla7	0.399973742968181	1.23389559603351e-20
Fgr	0.394425162163843	1.68882418444198e-20
Lncpint	0.429378200679056	1.722171441804e-20
Snx24	0.406544006225463	2.37712119518556e-20
Atxn10	0.456379981270523	3.40806622266416e-20
Cd48	0.469729094445663	4.69937549341361e-20
Gnaq	0.356288478840943	9.62493624090795e-20
Dpy19l4	0.444325302657784	1.74737832410093e-19
Gm49969	0.346968587783156	2.82674257685061e-19
Nfe2l2	0.452400674851903	4.12865078091769e-19
Ralgapa2	0.469153401572294	5.93222028970594e-19
Fyn	0.454629268704286	7.24547692509429e-19
Tmcc3	0.292638158466353	7.50022143362684e-19
Susd6	0.429633738915081	1.31315312788773e-18
Pdgfc	0.307704799438642	2.00278275248585e-18
Rell1	0.348450044037008	2.17630387094738e-18
Atp6v1b2	0.456097533479013	2.83840516007305e-18
Eya4	0.454740757399274	3.55326349110554e-18
Abr	0.415043806294628	4.3331515629576e-18
4931406P16Rik	0.459848850895924	4.70535461678415e-18
Arhgap17	0.386462126226691	4.72298525981167e-18
Csf3r	0.344273871652821	1.42970821598216e-17
Cytip	0.255520151477068	3.42221877520271e-17
Nav1	0.447504301390079	3.81380678788848e-17
Tbxas1	0.351455936458463	5.24583505033326e-17
3110082I17Rik	0.41685248459015	5.58604752561921e-17
Hectd2os	0.308102309972561	6.07910266659066e-17
Mfhas1	0.439839404738078	6.66138587459272e-17
Kcnq1ot1	0.429393260581846	6.81850909902266e-17
Mef2d	0.431022590084423	9.4098840739977e-17
Lonrf3	0.420028026549519	1.56851137262392e-16
Ranbp9	0.413119352247156	1.68257785804123e-16
Cdkal1	0.405225396166724	1.92099890497845e-16
Nedd9	0.320523230046382	2.6792293509471e-16
Tlk1	0.430493546908119	2.78288647204721e-16
Tmem184b	0.430779502518937	3.74607182138477e-16
Slc3a2	0.425731903047754	3.74893606578274e-16
Adap1	0.40124683770606	3.79199079573204e-16
Znrf3	0.427747117968549	4.77540008379707e-16
Txndc16	0.421446867456383	5.00876287167351e-16
Fcgr2b	0.427129883091334	5.84854394971995e-16
Rnf150	0.431464509268043	7.78629781803211e-16
Rab37	0.263876612869941	8.91698607826626e-16
Slc15a3	0.400327885391554	1.01284778902642e-15
Fnip1	0.384354479216108	1.05775381252306e-15
Alpk1	0.40865826948313	1.74449645860111e-15
Srpk2	0.400345132495562	1.7515124295728e-15
Slc23a2	0.418739817625924	1.89517798694277e-15
Antxr2	0.250362640431223	2.2836529357764e-15
0610043K17Rik	0.356672855261003	4.93891187677788e-15
Cux1	0.340048579824427	5.40251750697366e-15
Cdk19	0.362402893263089	5.88409112406713e-15
Coro1c	0.400099783003635	7.56484988273066e-15
Nol4l	0.414002051269472	8.63163313032565e-15
Atp10a	0.296216688461167	8.84794411746593e-15
Atp8a1	0.330259862462954	1.29627823349441e-14
Bhlhe41	0.407368660446951	1.57473018585705e-14
Lrmp	0.415088679005594	1.68007593016451e-14
Eml4	0.356688299746016	2.14548866645913e-14
Clic4	0.32572452173841	2.19949384394321e-14
Plekhm3	0.383339277800422	2.22017053874643e-14
Arhgap25	0.385549467218582	2.25581326699889e-14
Cdk6	0.378150574986673	2.3399247263791e-14
Iqgap1	0.320510250111587	3.2788383013091e-14
Daam1	0.402522347474204	3.83040999092916e-14
5033421B08Rik	0.335997284254468	4.80900111613931e-14
Plgrkt	0.356161828732797	4.90350484716117e-14
Pfkl	0.381819396787096	5.25156131865336e-14
Gpd2	0.330143645231916	9.35401062194304e-14
Milr1	0.288654642314251	1.29795413071339e-13
Akap10	0.363401144310858	2.84100949829119e-13
Cacna1d	0.345630682291575	2.85608382160911e-13
Ppm1h	0.305356917238061	3.41642174197464e-13
Ankrd12	0.357738006768078	3.62124010714219e-13
Optn	0.268962305313963	3.82122238229353e-13
Fam129a	0.386144653991796	4.03463131835243e-13
Nsmce2	0.365733007010222	7.58846953840361e-13
AY512915	0.337201922309119	7.69754552590369e-13
Dhx32	0.367269003827387	8.08266820685385e-13
Klhl24	0.374995456861168	9.69965761408728e-13
Ifi204	0.308054732926924	9.75429924361001e-13
Slc12a2	0.381394319767092	9.8086889187875e-13
Snx8	0.365777934478595	9.89667475078263e-13
Sp100	0.374214400458955	1.06933042854804e-12
Sgms1	0.367567329119416	1.06947444095464e-12
Slc25a13	0.316577699940883	1.36140375542945e-12
Spred2	0.377969337472065	2.07542965281699e-12
Itga5	0.304855849635436	4.09384239146906e-12
Card11	0.314729454362219	4.44140441214408e-12
Zfand2a	0.277098089675605	6.30606493301316e-12
Cep78	0.348000279550966	6.44998940890684e-12
Ptpra	0.326590802855551	7.40281327827616e-12
Skap2	0.296696532455239	9.1678231458001e-12
Dusp3	0.362072929473028	1.13936770834295e-11
Aig1	0.365575598966469	1.30291254881528e-11
Usp18	0.285871681597434	1.45127270650322e-11
Kpna4	0.322060735970315	2.16083792670187e-11
Pkp4	0.358131503413437	2.27888337817341e-11
Chn2	0.273274868051189	2.29749339320119e-11
Arhgap15	0.357799586178539	2.45382074029223e-11
Dock6	0.269262820270912	2.72154278306245e-11
Col25a1	0.31265764087198	4.27047958672144e-11
Wwox	0.313500800397299	4.71966523316379e-11
Mapkapk2	0.340834753580918	5.19089422874024e-11
Rusc2	0.332535037224018	5.25952748082888e-11
4933432I03Rik	0.253007621709084	5.79395132491339e-11
Ercc6	0.299190700494062	6.56206247521257e-11
AU022793	0.251272043876215	7.03345990842083e-11
Runx1	0.262310795190335	1.09437865879284e-10
Zhx2	0.320824455706778	1.82566316691821e-10
Dtx3	0.32771897316826	1.89071912846612e-10
Map3k20	0.310849439089148	1.96766811096407e-10
Tns3	0.278982707858357	2.16575730830836e-10
Mrc2	0.341612714168951	2.72504281066134e-10
Rasa4	0.345410794109629	2.84275876796475e-10
C3ar1	0.320512484281133	3.26046204075998e-10
Ptpre	0.330007300213381	3.34528458699635e-10
Gm32250	0.297905522077514	3.91285424801579e-10
Mtmr10	0.303326180123984	3.96098091950328e-10
Speg	0.263143443009156	4.03065968277862e-10
Mast4	0.335197177951052	4.85140404668764e-10
Nfkbiz	0.308033569110736	4.8722161711853e-10
Hpcal1	0.332192289741479	5.98215864342461e-10
Rbm47	0.298002960046112	6.22130959943108e-10
Trim30a	0.322300018227489	7.0182537664601e-10
Lmo2	0.342020522900977	7.2594642927229e-10
Slc16a7	0.328691583404547	8.02807144870728e-10
Zc3hav1	0.337451019637419	8.34135236770383e-10
Irak2	0.28712820225296	9.45530646458353e-10
Map3k1	0.336224785846625	1.05918786535289e-09
Elf2	0.332737262627803	1.06496006485303e-09
Lat2	0.318063625720877	1.2494720064966e-09
Znrf2	0.321718211750086	1.67456929328899e-09
Cdk8	0.319235462253141	2.01733652365856e-09
Ddi2	0.323086488791568	2.07836697006871e-09
Ell2	0.293276025418171	2.30039198962244e-09
Tom1	0.323175756550102	2.52893771467378e-09
Atg7	0.321529395381349	2.8488689950652e-09
Pgm1	0.281454248287203	3.18451454479596e-09
Epm2a	0.326604305821812	3.7370336770105e-09
Atp6v1a	0.3241973917101	4.05764323294037e-09
Sat1	0.301591909942727	4.20524142868589e-09
Mapkapk3	0.283130743316707	5.55122037681913e-09
Pfkfb3	0.32250268203583	5.74098296568036e-09
Litaf	0.326628780920393	6.09558854003281e-09
Chd7	0.269061715183777	8.72402247215887e-09
C9orf72	0.311073022446523	8.88091213488955e-09
Robo2	0.269050354353367	9.43218610516422e-09
Itpkb	0.316923386270822	1.05852458395414e-08
Wls	0.306905369032194	1.14020174746012e-08
Il6st	0.314350469939435	1.21740884499371e-08
2900089D17Rik	0.296259799581891	1.39585643345371e-08
Lpp	0.306817178520754	1.93564069743697e-08
Ank2	0.251693742259861	1.94582787843182e-08
Lipa	0.267417776777332	2.01289126270842e-08
Eea1	0.315030791806121	2.1163942024977e-08
Ptprg	0.265199630988065	2.16483161811087e-08
Nagk	0.309172637583317	2.2385145056846e-08
Arsb	0.29082071485559	2.8653193712035e-08
Smyd3	0.256009483394777	2.88889168057302e-08
Gm50100	0.276886384783709	2.90501444085172e-08
Hectd2	0.264035922944307	3.42855871603477e-08
Aff4	0.299432083043314	3.8857319309815e-08
Gm4951	0.293619363629813	3.8857319309815e-08
Fgd4	0.31010005411244	4.12885441885818e-08
Rap2b	0.277426981882234	4.75708456551342e-08
Agtpbp1	0.29855741614302	4.95737419000751e-08
Zcwpw2	0.285580306247347	5.5867532179205e-08
Phc2	0.273652550812975	6.64663601289921e-08
Rtcb	0.27924889395866	7.34045130896667e-08
Amz1	0.281213316895319	7.59723429730935e-08
Pcyt2	0.290260702420727	8.92233303062769e-08
Rap2a	0.295390658270222	9.84912581482263e-08
Stat2	0.276772049393236	1.04586032437389e-07
Gm16599	0.281339509440901	1.05943169279271e-07
Phlpp1	0.299248484269791	1.111840582705e-07
Wipf1	0.264610659598099	1.16909636570016e-07
Renbp	0.284329924637263	1.26558064091938e-07
Dtnb	0.280580219379335	1.36929218159919e-07
Mllt3	0.290813350597107	1.46411971445681e-07
Rab11fip5	0.286575320273249	1.69504361667071e-07
Ube2w	0.294699937361054	1.70845183689981e-07
Zfp395	0.258346362227521	1.75585468807631e-07
Parp14	0.29560343952751	1.80960734001528e-07
Ppp1r13b	0.286293875680622	1.81403141667407e-07
Ddhd1	0.275740137416045	1.93978470206298e-07
Hpf1	0.289181144833811	2.2877759144912e-07
Galc	0.260573561377301	2.31037456307143e-07
Gm7480	0.272227379620539	2.38167637756502e-07
Rbms1	0.286598217834985	2.80652295396578e-07
Fmnl2	0.282979689565371	2.94571745462382e-07
4930517O19Rik	0.277820341111394	3.00798304447862e-07
Ralgapa1	0.280115514564976	3.10632071887069e-07
A330023F24Rik	0.282829991927771	4.05158281216041e-07
Mycbp	0.281942822487013	4.24702258510695e-07
Naa20	0.285003732880828	5.02630206590842e-07
Rin2	0.269500899329352	5.38504885957498e-07
Luzp1	0.284154807732281	5.49569765791677e-07
Gls	0.26586812734502	9.73970120510052e-07
Sntb2	0.258898301444653	9.97687042615765e-07
Rab40c	0.280627400035327	1.13841789084726e-06
Cyth1	0.28110214982899	1.17832779302961e-06
Gsap	0.258151190421533	1.26166779450212e-06
Ncoa1	0.267092482053998	1.48334396208938e-06
Usp40	0.277790091605881	1.51718684926188e-06
D7Ertd443e	0.273680136181923	1.55143816453972e-06
Pdk1	0.271909939179034	1.74673412198164e-06
Rragc	0.256380816518601	1.85831399710851e-06
Ccny	0.269795435067771	1.9942058854778e-06
Sergef	0.264123630508878	2.16060728674937e-06
Gnl3	0.257458900481216	2.2436281622151e-06
Crtc3	0.269654289088841	2.34463962151313e-06
Runx2	0.250133109515467	2.43866427404137e-06
Ehd4	0.27385645165797	2.51590092058414e-06
Fbxw4	0.256152180663981	3.07020886046773e-06
Gpcpd1	0.268035544743037	3.09806771695953e-06
Slc16a10	0.269948979558128	3.37496658196703e-06
Gm26917	0.268702445641747	3.91929863741749e-06
Klhl7	0.266932592125699	4.63779550634762e-06
Dgkh	0.254385428273602	5.22150926031068e-06
Lpcat1	0.259186567528272	5.98271813647244e-06
Slc38a1	0.264385960459528	6.38213104727411e-06
Rufy3	0.261008529913182	6.4358875700756e-06
Tbc1d8	0.261402432665626	6.76382009762696e-06
Manba	0.261844362179503	6.86434958354286e-06
Arfgef2	0.256987993638199	7.9253174727617e-06
Ccdc88a	0.261458808510774	7.93916449327922e-06
Kif13b	0.255622006754566	8.17506946976722e-06
Slc44a1	0.254145045066816	8.75309172096682e-06
Ctnna1	0.255496839970511	9.8138400364721e-06
Cdk17	0.253618174781753	1.00205568675228e-05
Npepps	0.252400710424532	1.03770230080769e-05
Man2a1	0.254650746499729	1.20691848792932e-05
Padi2	0.255790704138033	1.62743542245559e-05
Stau2	0.252871179012126	1.83415058205883e-05
Rasa3	0.250914848798155	2.34324763319884e-05
